# CIARA: a cluster-independent algorithm for the identification of markers of rare cell types from single-cell RNA seq data

**DOI:** 10.1101/2022.08.01.501965

**Authors:** Gabriele Lubatti, Marco Stock, Ane Iturbide, Mayra L. Ruiz Tejada Segura, Richard Tyser, Fabian J. Theis, Shankar Srinivas, Maria-Elena Torres-Padilla, Antonio Scialdone

**Author notes:** contributed equally (Marco Stock, Ane Iturbide).

## Abstract

A powerful feature of single-cell RNA-sequencing data analysis is the possibility to identify novel rare cell types. However, rare cell types are often missed by standard clustering approaches. We have developed CIARA (Cluster Independent Algorithm for the identification of markers of RAre cell types), a computational tool available in R and Python that outperforms existing methods for rare cell type detection. With CIARA, we found a small group of precursor cells among mouse embryonic stem cells and previously uncharacterized rare populations of cells in a human gastrula.
