## Supplementary file 1 for "CIARA: a cluster-independent algorithm for the identification of markers of rare cell types from single-cell RNA seq data"

Cubn
Clic3
Cyp4f14
2210409E12Rik
Ly6a
Nostrin
Dram1
Srgn
Vnn1
Sox17
Spink1
Enpep
Slc13a5
Fbp2
Tead4
Hopx
Klb
Pdgfra
Rbpjl
Timd2
Pramel7
Hnf1b
Gata6
H2-Eb1
Hkdc1
Scube2
Ankrd33b
Nrg2
Oplah
Gata4
Tmppe
C130073F10Rik
Runx1
Tcl1
Plekhf1
Zdhhc24
Mon1a
Frmpd1
Amn
B3galnt1
Chrm3
S100g
Lgals9
Mras
Gprc5a
Gm3365
Prr13
Slc25a10
Satb2
Fgf10
Myo1g
Tns4
Ramp2
Ubash3b
Pyy
Dusp4
Snai1
Tmub1
Fastkd3
Mycn
Foxa2
Bmp6
Foxq1
Pla2g12b
U2af1l4
Spry4
Cxcl14
Ddah1
Htra1
Smarca2
Zfp213
Zfp58
Barx1
Fam129b
Aspa
Mblac1
2200002D01Rik
Brat1
Dhrs1
Cemip
Cryab
Dab2
Nefl
Timm8a2
Fbxo6
Ube2l6
Zfp948
Tmem104
Il17d
Krt8
Lama1
Pdxk
Gjb3
Lyn
Adgrg6
H2-Ab1
Pcbd1
Kifc3
Kdelr3
Ulk3
Car4
Ppm1n
Dffb
Scnm1
Tbx3
Elf3
Kctd10
Sertad1
Etv4
Flrt3
Ppp1r21
P3h4
Tmem144
Sh3yl1
Col4a2
Gm26992
Spout1
Col4a1
Prss35
Zc3h3
Gstm4
Efna3
Arl14epl
Mtmr9
Dap
Tmem106a
Gas6
Tmem9b
Spry2
Gm5628
Coa4
Cdk2
Nat9
Tinagl1
Creb3l2
Nt5e
Bend5
Tmem199
Shisa5
Myo5b
Pgm2
Lmna
Polr1e
Ggta1
Ints14
Mxd3
Gm13237
Tmem128
Eif2b1
Gdap2
Bet1l
Pros1
