## Supplementary file 2 for "CIARA: a cluster-independent algorithm for the identification of markers of rare cell types from single-cell RNA seq data"

Gm16478
Gm50180
Gm21037
Gm2016
Gm21818
AA623943
Gm13119
Gm4027
Zscan4-ps2
Gm7957
Zscan4e
Gm2022
Olfr815
Gm18983
Gm5662
Gm6189
Zscan4d
BC147527
Usp17lb
Gm48388
Zscan4f
Zscan4c
Trim75
Gm16368
Gm7102
Gm21761
Gm20767
Gm21542
Ccl3
Speer4e
Gm8332
Gm8038
Zscan4a
Usp17la
Abcb5
Gm50179
Gm12800
Gm6494
Gm13078
Gm11546
Arg2
Gm2035
Gm5576
Gm8947
Tmem92
Usp17ld
Gm8300
Gm2027
AA684185
Ankrd22
Gm4778
Gm16026
Gm16332
Zscan4b
Gm428
Gm12794
Gm47924
Gm5039
Gm48931
Lgals4
Cpxcr1
BB287469
AC132444.1
Olfr376
Gm13498
Gm8994
Gm21319
Gm1995
Olfr118
Gm19368
Gm4840
Gm10718
Usp17le
Gm21036
Gm2056
Gm49858
Zscan4-ps3
AF067061
Gm10653
Spz1
Gm21762
Dcdc2c
Olfr881
Zscan4-ps1
Gm45551
Slc9a9
Tex47
Gm11544
Gm10436
D13Ertd608e
Nat8f2
Gm5941
Tmc5
Inpp4b
Gm19174
Vmn2r52
Gm4971
Zfp972
Mrgprx2
AL627257.1
Defb25
Gm10715
Zfp296
Gm38153
Gm21738
Gm5590
Igfbp3
C130026I21Rik
Usp17lc
Vmn1r15
Ccser1
Gm5580
Olfr288
Gm10721
Olfr64
Limch1
Dhtkd1
Lonrf3
Gm5788
Gm4782
Gm18147
Tcstv3
Frg2f4
Gm11487
Gm3631
Spesp1
Gm13226
Gabra1
Epm2a
Vstm2b
Fgf1
Sp110
Gm13083
Lrrn4
Tmem72
Prkcq
Dcc
Calhm3
Gm13228
Vmn1r59
Cfh
Naalad2
Cebpa
Crct1
AC125149.3
Gm4858
Gm47321
Gm13081
Zfp560
Tmem132c
Gm10720
Magel2
Gm11168
4932415D10Rik
Gm12183
Gm21358
B020031M17Rik
Gm14121
Dgat2
Ubtfl1
Mospd1
Gm10801
Il6ra
Areg
Ankfy1
Papss1
Slc25a20
Zcchc12
Gm10719
Echdc3
Gm7942
Clec10a
Gm6089
Lonp2
Rem1
Zfp131
Traf1
Ninj2
Hspa1b
Snw1
Usp26
Gm10717
Clcc1
Gm2099
Irf3
Gm15280
Pola2
H2-Q5
Gm10800
Ercc4
Popdc3
Hadha
Gm4349
Ctr9
Atpsckmt
Rbmx2
Gm45598
