## Supplementary file 3 for "CIARA: a cluster-independent algorithm for the identification of markers of rare cell types from single-cell RNA seq data"

Pign
Olfr1388
Luc7l2
Canx
Nktr
Csnk1a1
Ccnt2
Col18a1
Rbm26
Epcam
Mid1
Msi2
Dennd1b
Phip
Cnot1
Ogt
Slc25a36
Rbm4b
Nsd1
Itgb1
Wnk1
Brwd1
Trap1a
Atp11b
Tmcc1
Zfp280d
Tut4
Adgrl3
Pds5a
Aplp2
Rbm39
Atrx
Lefty1
Scd2
Rock1
Birc6
Rlim
Huwe1
Hsp90b1
Yeats2
Prtg
Sbno1
Hnrnpul1
Etl4
Ubxn2a
Atp2a2
Pbx1
Chka
Slc38a4
R3hdm1
Akap9
Ppp4r3a
Hnrnpl
Dtl
Zfhx3
Shprh
Zfp644
Foxp1
Tasor
Focad
Ptp4a2
Ptdss2
Cbl
Vmn2r53
Gpi1
Fubp1
Ptprs
Ep300
Spaca6
Nfat5
Ube2d3
Ptch1
Kansl1
Enah
Fus
Map3k20
Ppcdc
Dgkh
Dhrs3
Gm14391
Gm48836
Magi1
Mllt10
Gm17132
Dock6
Hspa5
Paxbp1
Snhg11
Wac
Slc12a2
Matr3
U2surp
Baz2b
Il17rd
Adam23
Trip12
Ppp1cb
Mfge8
Mroh1
Rif1
Kmt2a
Ankrd11
Ube3a
Lin28a
Srek1
Fam199x
Mtdh
Hat1
Notch1
Xpo6
Hunk
Dcaf8
Plekha7
Star
Txlng
Wee1
Mau2
Snrnp70
Sik1
Strbp
Pcm1
Slc3a2
Ddx6
Calcoco1
Gnl3l
Myo10
Vcan
Chd9
Fn1
Nufip2
Zfp207
Atl2
Mdm4
Ncor1
Agfg1
Kdm7a
Trps1
Morf4l1
Safb2
Gtf2i
Mecp2
Zdhhc3
Setd5
Sbf2
Gm12504
Tbc1d14
Hnrnpd
Atp2b1
Zfp979
Tpp2
Cep112
Chic1
Csnk1g1
Phf20l1
Irf1
Hnrnpa2b1
Ctsd
Prom1
Zic5
Glg1
Pnisr
Hnrnpa3
Id2
Rragd
Slc39a10
Braf
Heatr5a
Snapc3
Bmpr2
Nipbl
Skil
Asxl2
Etnk1
Mfsd14a
Tmem181b-ps
Smc1b
Zbtb20
Dmd
Fbxl20
Supt7l
Cyhr1
Alg13
Hdac4
Tenm3
Srcin1
Suco
Nbeal1
Pum2
Ski
Frem2
Neb
Arhgef7
Celsr1
Ubn2
Mmachc
Mier1
Ssbp3
Mtcl1
Zfp738
Slc45a4
Ahdc1
Ralgps2
Gm42715
Ranbp17
Zfp219
Sgce
Mkln1
Gpatch2
Hnrnpk
Trp53bp1
Smad7
Btbd8
Mark3
Epb41l5
Ctdspl2
Rock2
Abhd13
Abcc4
Ilf3
Epb41l4a
Erp29
Crabp2
Sft2d2
Dido1
6820431F20Rik
Tcp1
Rcbtb2
Ralgapa2
Gid4
Fopnl
Ap1s3
Tle4
Bclaf3
Adgrl1
Tmem106c
Mga
Itfg2
Xrcc4
Cdk13
Mdk
Fignl2
Chn1
C330021F23Rik
Tfdp2
Nisch
Rb1
Arid1a
Six4
Ddhd2
Auts2
Phykpl
Prrg4
Sfswap
Sgsm2
Dicer1
Chd6
Lcorl
Trim37
Arhgap5
Phf3
Ep400
Slc4a8
Terf1
Pms2
Suz12
Ccdc50
Tspan5
Ctsf
Trak1
Qrich1
Spp1
Csde1
Hoxb9
Zfp655
Pdia6
Map4k5
Acsl4
Lrrtm2
