## Supplementary file 4 for "CIARA: a cluster-independent algorithm for the identification of markers of rare cell types from single-cell RNA seq data"

PRSS3
SULT2A1
KNG1
SERPIND1
MT1M
HSD17B2
LIPC
ITIH2
CPS1
SLC22A7
PLA1A
ANGPTL3
ENPP7
FETUB
REEP1
AHSG
TKTL1
SERPINA7
A2M
RAMP1
SERPINC1
CFI
IFIT1
SERPINF2
C8B
TBX10
HAL
ORM1
SERPINA6
SLC10A1
NR1I3
AMBP
AC007314.1
PRKCE
FMO1
CSF3R
APOC3
SPINK1
GLTPD2
PECR
RASGRP2
G0S2
SLC23A1
UNC93A
USP18
PLG
FAM151A
APOC2
ACSL5
ALOX5AP
MS4A10
SLC3A1
HPX
MT1B
APOA4
TIMP3
IL1RAP
ACMSD
AGXT2
ALOX15B
CLDN2
CYP4F3
GNMT
EPO
PTPRVP
SLC17A3
SERPINA1
H19
MT1E
C1QTNF12
RNASE4
DGCR6
GPR157
ASGR1
MT1H
AC123912.4
FGG
BHMT
GJB2
ST7.AS2
METTL7A
ABI3BP
IGF2
CD68
CFB
C8A
ALB
MT2A
AFP
PCK1
PIK3C2G
CORO1A
AQP3
AC026462.3
AP000851.2
APOC1P1
PRAP1
CYP4B1
TNFRSF1B
MT1G
CIDEC
FGA
MST1
GNRH2
NRGN
LGALS3
MPZL2
ASPDH
SLC2A9
HSBP1L1
HAVCR1
SMPDL3A
FABP1
ANG
GSTA1
TF
SLC51A
APOA2
SEC14L2
ADGRD1
CST3
SLC22A6
RS1
MT1F
ZG16
CDKN1A
MASP2
LOX
FBLN5
KCNMB3
PRODH2
PARM1
ITIH4
SUCLG1
MEP1A
SLC22A8
MGST1
ARG1
KYNU
SLC31A2
SLC23A2
MT1X
CD302
LY6E.DT
GOLT1A
GCGR
TTC13
PHYH
SLC13A5
DNASE1
EGFR.AS1
NQO1
ACY3
ISG20
LIME1
MLIP
THRB
CHRNA6
SLC30A10
AC007325.4
CLU
RNF186
SLC7A5
CCR6
PEX6
NR5A2
ALDOC
ETFB
SELENOP
MT1L
