## Supplementary file 5 for "CIARA: a cluster-independent algorithm for the identification of markers of rare cell types from single-cell RNA seq data"

x
PTCRA
CLEC1B
SPX
TUBA8
AFAP1
C19orf33
ELOVL7
DGKI
ITGB3
STX11
HRC
DGKG
TMEM40
AFAP1.AS1
LTBP1
GSAP
SLC35D3
PPBP
TUBB1
MED12L
TC2N
THBS1
AP001189.5
SEPT5.GP1BB
ALOX12
KALRN
TRIM58
MYO18B
LY6G6F
ACRBP
CTSZ
GP1BA
ARHGAP6
HPSE
AC022414.1
LEFTY1
CXCL5
GNAZ
TSPAN33
GUCY1B1
C15orf53
PF4
CDKN2D
LAT
SLC24A3
GP6
SELP
PF4V1
TNNI3
GFI1B
SLC37A1
RYR2
GP9
GJA4
LCN2
DAPP1
AC068234.1
TSPAN32
MFSD2B
MINDY1
RAB27B
AC007608.3
AC015969.1
CTSLP1
CD55
MYLK
CTTN
GP1BB
NEXN
FCGR2A
TREML1
CXCL3
AF228730.5
DOK6
CHST12
ACTN1
XYLT2
MAX
XIRP2
SLC9A9
ITGA2B
COL24A1
CCND3
RUFY1
BCL2L1
SMIM1
CNST
GNB5
GRM3
TBXAS1
AC092650.1
TNFRSF14
HBQ1
LGALSL
PARVB
SNCA
CLCN4
DNAAF3
RAP1B
DNM3
PTPRJ
PLEK
LIMS1
NXF3
BIN2
TSPOAP1.AS1
ABHD4
CASS4
STOM
USP18
PRICKLE1
PSTPIP2
AC114752.2
GP5
NFE2
PDIA5
MYCT1
MTURN
C1orf116
HGD
CR1L
SORT1
PDZK1IP1
ATP2C1
AK1
TRPC6
MYL12A
NRGN
CMAS
TUBA4A
TNNT1
F13A1
BANK1
FKBP1B
LIMS3
SPDYC
ARHGEF3
HEXIM1
MYOM1
FBXW9
YWHAZ
ZYX
PDLIM1
PTGS1
CAMK1
TPST2
TMSB4Y
SH3BP5
EPDR1
PDE3A
CD9
CD84
VCL
CLU
MDM1
F2R
MBOAT2
SLC30A5
P2RX1
CMTM6
ILK
PPIF
FERMT3
BDNF
C2orf88
FHL2
SLA2
NENF
NT5C3A
SH3BGRL2
C1orf61
INAFM2
HRAT92
TUBAL3
KIF2A
LRRFIP2
ABCC3
F2RL3
RGS18
ITGB5
MPP1
MMRN1
ARHGAP18
C11orf21
FUT8
TRPC2
TMBIM1
DGKD
ASAH1
TMEM91
DCLRE1A
STON2
SNX20
RASGRP2
WDR1
GPX1
CORO1C
EMP3
CGRRF1
HIGD1A
VWA5A
CAPN1
ATP2A3
MFAP3L
RTN3
CAVIN2
PDLIM5
CATSPER1
LRRC32
HOMER2
ANO6
LRP12
LIPH
SPINT2
