## Supplementary file 6 for "CIARA: a cluster-independent algorithm for the identification of markers of rare cell types from single-cell RNA seq data"

Gene.stable.ID	Gene.name
ENSMUSG00000022824	Muc13
ENSMUSG00000021208	Ifi27l2b
ENSMUSG00000030492	Slc7a9
ENSMUSG00000096546	Smlr1
ENSMUSG00000035041	Creb3l3
ENSMUSG00000032080	Apoa4
ENSMUSG00000034918	Cdhr2
ENSMUSG00000031844	Hsd17b2
ENSMUSG00000032081	Apoc3
ENSMUSG00000025194	Abcc2
ENSMUSG00000028307	Aldob
ENSMUSG00000066224	Arid3c
ENSMUSG00000047797	Gjb1
ENSMUSG00000018919	Tm4sf5
ENSMUSG00000047230	Cldn2
ENSMUSG00000043501	Lgals2
ENSMUSG00000062170	Fmr1nb
ENSMUSG00000040413	Timd2
ENSMUSG00000109644	0610005C13Rik
ENSMUSG00000027219	Slc28a2
ENSMUSG00000032105	Pdzd3
ENSMUSG00000051257	Trap1a
ENSMUSG00000031444	F10
ENSMUSG00000036892	Prodh2
ENSMUSG00000038298	Pdzk1
ENSMUSG00000087107	AI662270
ENSMUSG00000028001	Fga
ENSMUSG00000005681	Apoa2
ENSMUSG00000099858	Gm6652
ENSMUSG00000021278	Amn
ENSMUSG00000026295	Spp2
ENSMUSG00000026715	Serpinc1
ENSMUSG00000030762	Aqp8
ENSMUSG00000083161	Gm11427
ENSMUSG00000020609	Apob
ENSMUSG00000091594	Gm17067
ENSMUSG00000023959	Clic5
ENSMUSG00000006200	Rhox6
ENSMUSG00000031410	Nxf7
ENSMUSG00000022180	Slc7a8
ENSMUSG00000021539	Lect2
ENSMUSG00000059412	Fxyd2
ENSMUSG00000071178	Serpina1b
ENSMUSG00000027978	Prss12
ENSMUSG00000029553	Tfec
ENSMUSG00000005268	Prlr
ENSMUSG00000040703	Cyp2s1
ENSMUSG00000031443	F7
ENSMUSG00000079845	Xlr4a
ENSMUSG00000001827	Folr1
ENSMUSG00000026205	Slc23a3
ENSMUSG00000022218	Tgm1
ENSMUSG00000081037	Gm13929
ENSMUSG00000024738	Pga5
ENSMUSG00000023045	Soat2
ENSMUSG00000026227	2810459M11Rik
ENSMUSG00000026726	Cubn
ENSMUSG00000052854	Nrk
ENSMUSG00000042684	Npl
ENSMUSG00000039329	Tex19.1
ENSMUSG00000018459	Slc13a3
ENSMUSG00000027227	Sord
ENSMUSG00000020429	Igfbp1
ENSMUSG00000023987	Pgc
ENSMUSG00000046687	Gm5424
ENSMUSG00000054932	Afp
ENSMUSG00000027249	F2
ENSMUSG00000029161	Cgref1
ENSMUSG00000084202	Gm5398
ENSMUSG00000095180	Rhox5
ENSMUSG00000066366	Serpina1a
ENSMUSG00000017950	Hnf4a
ENSMUSG00000021411	Pxdc1
ENSMUSG00000022040	Ephx2
ENSMUSG00000049404	Rarres1
ENSMUSG00000027690	Slc2a2
ENSMUSG00000067768	Xlr4b
ENSMUSG00000032908	Sgpp2
ENSMUSG00000028356	Ambp
ENSMUSG00000018500	Adora2b
ENSMUSG00000026304	Rab17
ENSMUSG00000034947	Tmem106a
ENSMUSG00000009646	Pla2g12b
ENSMUSG00000029843	Slc13a4
ENSMUSG00000038224	Serpinf2
ENSMUSG00000025127	Gcgr
ENSMUSG00000029195	Klb
ENSMUSG00000026956	Uap1l1
ENSMUSG00000021953	Tdh
ENSMUSG00000032549	Rab6b
ENSMUSG00000029188	Slc34a2
ENSMUSG00000032083	Apoa1
ENSMUSG00000000958	Slc7a7
ENSMUSG00000033860	Fgg
ENSMUSG00000025494	Sigirr
ENSMUSG00000032946	Rasgrp2
ENSMUSG00000026175	Vil1
ENSMUSG00000063796	Slc22a8
ENSMUSG00000030214	Plbd1
ENSMUSG00000040564	Apoc1
ENSMUSG00000074272	Ceacam1
ENSMUSG00000025885	Myo5b
ENSMUSG00000027215	Cd82
ENSMUSG00000028435	Aqp3
ENSMUSG00000050052	Tdrp
ENSMUSG00000032470	Mras
ENSMUSG00000027173	Depdc7
ENSMUSG00000031883	Car7
ENSMUSG00000074457	S100a16
ENSMUSG00000023467	Tulp2
ENSMUSG00000026672	Optn
ENSMUSG00000024354	Slc23a1
ENSMUSG00000019838	Slc16a10
ENSMUSG00000057836	Xlr3a
ENSMUSG00000039878	Slc39a5
ENSMUSG00000040808	S100g
ENSMUSG00000030681	Mvp
ENSMUSG00000037366	Pafah2
ENSMUSG00000023990	Tfeb
ENSMUSG00000027669	Gnb4
ENSMUSG00000045330	Magec2
ENSMUSG00000021998	Lcp1
ENSMUSG00000019970	Sgk1
ENSMUSG00000034449	Dhrs11
ENSMUSG00000084361	Gm8202
ENSMUSG00000031434	Morc4
ENSMUSG00000046352	Gjb2
ENSMUSG00000046718	Bst2
ENSMUSG00000024391	Apom
ENSMUSG00000036402	Gng12
ENSMUSG00000046312	Myorg
ENSMUSG00000031504	Rab20
ENSMUSG00000040693	Slco4c1
ENSMUSG00000023259	Slc26a6
ENSMUSG00000035237	Lcat
ENSMUSG00000090119	Gm8185
ENSMUSG00000107953	Gm44211
ENSMUSG00000106939	Gm29778
ENSMUSG00000032120	C2cd2l
ENSMUSG00000110664	Aprt-ps
ENSMUSG00000047728	Ly6g2
ENSMUSG00000042797	Aqp11
ENSMUSG00000050777	Tmem37
ENSMUSG00000082301	Gm14032
ENSMUSG00000059481	Plg
ENSMUSG00000033863	Klf9
ENSMUSG00000081624	Gm6912
ENSMUSG00000026879	Gsn
ENSMUSG00000028536	2610528J11Rik
ENSMUSG00000030674	Qprt
ENSMUSG00000109295	Gm5739
ENSMUSG00000061082	Plac1
ENSMUSG00000029826	Zc3hav1
ENSMUSG00000064373	Selenop
ENSMUSG00000032359	Ctsh
ENSMUSG00000041920	Slc16a6
ENSMUSG00000026380	Tfcp2l1
ENSMUSG00000038009	Dnajc22
ENSMUSG00000082594	Gm15074
ENSMUSG00000083544	Oat-rs1
ENSMUSG00000103355	Gm2147
ENSMUSG00000110288	Gm45678
ENSMUSG00000060068	Gm12222
ENSMUSG00000027082	Tfpi
ENSMUSG00000055912	Tmem150a
ENSMUSG00000083582	Gm15393
ENSMUSG00000073125	Xlr3b
ENSMUSG00000021676	Iqgap2
ENSMUSG00000046993	Gm5637
ENSMUSG00000006538	Ihh
ENSMUSG00000053411	Cbx7
ENSMUSG00000082534	Gm13712
ENSMUSG00000051159	Cited1
ENSMUSG00000081578	Gm12611
ENSMUSG00000022150	Dab2
ENSMUSG00000029695	Aass
ENSMUSG00000082368	Gm11225
ENSMUSG00000081647	Gm13022
ENSMUSG00000080836	Gm6444
ENSMUSG00000035504	Reep6
ENSMUSG00000082051	Gm16072
ENSMUSG00000109706	Fth-ps3
ENSMUSG00000030560	Ctsc
ENSMUSG00000085066	Gm4989
ENSMUSG00000026576	Atp1b1
ENSMUSG00000034854	Mfsd12
ENSMUSG00000082243	Gm3810
ENSMUSG00000101814	Gm17807
ENSMUSG00000082393	Gm15028
ENSMUSG00000047878	A4galt
ENSMUSG00000019804	Snx3
ENSMUSG00000002985	Apoe
ENSMUSG00000023905	Tnfrsf12a
ENSMUSG00000036553	Sh3tc1
ENSMUSG00000106551	Gm1969
ENSMUSG00000021190	Lgmn
ENSMUSG00000108377	Gm18642
ENSMUSG00000024378	Stard4
ENSMUSG00000039131	Gipc2
ENSMUSG00000110715	Gm5131
ENSMUSG00000100744	Gm17764
ENSMUSG00000050854	Tmem125
ENSMUSG00000085939	Cd63-ps
ENSMUSG00000024772	Ehd1
ENSMUSG00000081886	Gm6175
ENSMUSG00000030934	Oat
ENSMUSG00000080773	Gm12955
ENSMUSG00000083280	Gm11838
ENSMUSG00000052396	Mogat2
ENSMUSG00000089931	Gm8459
ENSMUSG00000001348	Acp5
ENSMUSG00000002847	Pla1a
ENSMUSG00000016256	Ctsz
ENSMUSG00000038175	Mylip
ENSMUSG00000106829	Gm3786
ENSMUSG00000011114	Tbrg1
ENSMUSG00000031838	Ifi30
ENSMUSG00000006589	Aprt
ENSMUSG00000107369	Gstm2-ps1
ENSMUSG00000109475	Gm34272
ENSMUSG00000026664	Phyh
ENSMUSG00000027230	Creb3l1
ENSMUSG00000030538	Cib1
ENSMUSG00000030761	Myo7a
ENSMUSG00000020733	Slc9a3r1
ENSMUSG00000089953	Rnf224
ENSMUSG00000082169	Gm12369
ENSMUSG00000019478	Rab4a
ENSMUSG00000021591	Glrx
ENSMUSG00000033379	Atp6v0b
ENSMUSG00000020766	Galk1
ENSMUSG00000082571	Gm8737
ENSMUSG00000031402	Mpp1
ENSMUSG00000110032	Gm8436
ENSMUSG00000052102	Gnpda1
ENSMUSG00000110126	Gm9347
ENSMUSG00000083271	Gm12384
ENSMUSG00000106900	Gm2040
ENSMUSG00000082066	Gm13904
ENSMUSG00000062753	AI413582
ENSMUSG00000047557	Lxn
ENSMUSG00000049091	Sephs2
ENSMUSG00000044367	Slc16a13
ENSMUSG00000004771	Rab11a
ENSMUSG00000021939	Ctsb
ENSMUSG00000015766	Eps8
ENSMUSG00000087008	Gm5530
ENSMUSG00000021895	Arhgef3
ENSMUSG00000036985	Zdhhc9
ENSMUSG00000102710	Gm4857
ENSMUSG00000106878	Gm17808
ENSMUSG00000040498	Igsf23
ENSMUSG00000105943	Gm2965
ENSMUSG00000110808	Gm5364
ENSMUSG00000039031	Arhgap18
ENSMUSG00000052397	Ezr
ENSMUSG00000024437	Gm8615
ENSMUSG00000103597	Gm19777
ENSMUSG00000078439	Smim24
ENSMUSG00000029270	Dipk1a
ENSMUSG00000083908	Gm6447
ENSMUSG00000081505	Gm8644
ENSMUSG00000107006	Gm5553
ENSMUSG00000081278	Gm13186
ENSMUSG00000029802	Abcg2
ENSMUSG00000029175	Slc35f6
ENSMUSG00000083043	Gm13433
ENSMUSG00000025764	Jade1
ENSMUSG00000083721	Gm7700
ENSMUSG00000104923	Gm5865
ENSMUSG00000023960	Enpp5
ENSMUSG00000101431	Gm7901
ENSMUSG00000006390	Elovl1
ENSMUSG00000106889	Gm7463
ENSMUSG00000103739	Gm37653
ENSMUSG00000103396	Gm38305
ENSMUSG00000109768	Gm45446
ENSMUSG00000082415	Gm12486
ENSMUSG00000031447	Lamp1
ENSMUSG00000080979	Gm13675
ENSMUSG00000081081	Gm14856
ENSMUSG00000101729	Gm17796
ENSMUSG00000111760	Gm48337
ENSMUSG00000081844	Gm11241
ENSMUSG00000006378	Gcat
ENSMUSG00000030747	Dgat2
ENSMUSG00000074217	Misp3
ENSMUSG00000034320	Slc26a2
ENSMUSG00000101049	Gm8856
ENSMUSG00000000278	Scpep1
ENSMUSG00000072774	Zfp951
ENSMUSG00000082259	Gm13808
ENSMUSG00000006519	Cyba
ENSMUSG00000024644	Cndp2
ENSMUSG00000043629	1700019D03Rik
ENSMUSG00000082100	Glns-ps1
ENSMUSG00000036106	Prr5
ENSMUSG00000074997	Pin1rt1
ENSMUSG00000109077	Gm8285
ENSMUSG00000104555	Gm5983
ENSMUSG00000092240	Gm4246
ENSMUSG00000081173	Gm13500
ENSMUSG00000109830	Gm7965
ENSMUSG00000089630	Gm6903
ENSMUSG00000102948	Gm6101
ENSMUSG00000083097	Gm14494
ENSMUSG00000031387	Renbp
ENSMUSG00000070780	Rbm47
ENSMUSG00000031827	Cotl1
ENSMUSG00000004040	Stat3
ENSMUSG00000101372	Gm19028
ENSMUSG00000081352	Gm12389
ENSMUSG00000110309	Gm7419
ENSMUSG00000081664	Gm15544
ENSMUSG00000026958	Dpp7
ENSMUSG00000106572	4933417G07Rik
ENSMUSG00000107465	Gm5990
ENSMUSG00000081731	Calr-ps
ENSMUSG00000081342	Gm11434
ENSMUSG00000028164	Manba
ENSMUSG00000100563	Gm3096
ENSMUSG00000083700	Gm2986
ENSMUSG00000010830	Kdelr3
ENSMUSG00000082678	Gm12818
ENSMUSG00000026638	Irf6
ENSMUSG00000106558	Gm5552
ENSMUSG00000081100	Gm14630
ENSMUSG00000022973	Synj1
ENSMUSG00000084208	Gm12792
ENSMUSG00000068487	Ndufa11b
ENSMUSG00000111317	Gm47333
ENSMUSG00000037966	Ninj1
ENSMUSG00000005054	Cstb
ENSMUSG00000043484	Gm5867
ENSMUSG00000102915	Gm32460
ENSMUSG00000036499	Eea1
ENSMUSG00000080759	Gm15573
ENSMUSG00000032849	Abcc4
ENSMUSG00000083906	Gm15186
ENSMUSG00000017009	Sdc4
ENSMUSG00000006301	Tmbim1
ENSMUSG00000046934	Csl
ENSMUSG00000080831	Gm12529
ENSMUSG00000084289	Fth1-ps
ENSMUSG00000104560	Gm8115
ENSMUSG00000091313	Fth-ps2
ENSMUSG00000108696	Gm5738
ENSMUSG00000003546	Klc4
ENSMUSG00000083864	Gm13719
ENSMUSG00000043870	Gm5809
ENSMUSG00000083482	Gm14706
ENSMUSG00000072944	Nup62cl
ENSMUSG00000019891	Dcbld1
ENSMUSG00000025921	Rdh10
ENSMUSG00000030895	Hpx
ENSMUSG00000084390	Gm15425
ENSMUSG00000082115	Gm15490
ENSMUSG00000001666	Ddt
ENSMUSG00000110370	Gm5749
ENSMUSG00000055850	Rnf181
ENSMUSG00000101498	Gm2950
ENSMUSG00000079140	Gm6374
ENSMUSG00000096647	Tmem41b-ps
ENSMUSG00000040147	Maob
ENSMUSG00000100065	Gm18969
ENSMUSG00000028743	Akr7a5
ENSMUSG00000027775	Mfsd1
ENSMUSG00000028744	Slc66a1
ENSMUSG00000080242	Atp6v0c-ps2
ENSMUSG00000106313	Gm9402
ENSMUSG00000038515	Grtp1
ENSMUSG00000081661	Gm14450
ENSMUSG00000055771	Gm7936
ENSMUSG00000099488	Gm19774
ENSMUSG00000032387	Rbpms2
ENSMUSG00000032583	Mon1a
ENSMUSG00000017760	Ctsa
ENSMUSG00000089659	Gm3470
ENSMUSG00000052151	Plpp2
ENSMUSG00000083174	Gm7190
ENSMUSG00000090138	Gm3687
ENSMUSG00000089735	Gm8428
ENSMUSG00000018102	H2bc4
ENSMUSG00000099631	Gm8641
ENSMUSG00000061288	Taok3
ENSMUSG00000082727	Gm13260
ENSMUSG00000081231	Tcp1-ps1
ENSMUSG00000037071	Scd1
ENSMUSG00000023262	Acy1
ENSMUSG00000084220	Gm12387
ENSMUSG00000007034	Slc44a4
ENSMUSG00000007038	Neu1
ENSMUSG00000103658	Gm37201
ENSMUSG00000050732	Vamp8
ENSMUSG00000080818	Gm9434
ENSMUSG00000001418	Glmp
ENSMUSG00000009291	Pttg1ip
ENSMUSG00000084081	Gm12057
ENSMUSG00000107349	Gm6655
ENSMUSG00000054474	Thnsl2
ENSMUSG00000018736	Ndel1
ENSMUSG00000040856	Dlk1
ENSMUSG00000110429	Gm2059
ENSMUSG00000034484	Snx2
ENSMUSG00000081132	Gm13744
ENSMUSG00000082906	Smt3h1-ps
ENSMUSG00000099714	Gm20587
ENSMUSG00000082875	Gm12598
ENSMUSG00000087569	Actb-ps1
ENSMUSG00000081887	Gm12097
ENSMUSG00000038178	Slc43a2
ENSMUSG00000104892	Gm6615
ENSMUSG00000020777	Acox1
ENSMUSG00000080716	Gm13503
ENSMUSG00000037827	Gm5884
ENSMUSG00000006527	Sfmbt1
ENSMUSG00000031149	Praf2
ENSMUSG00000083764	Gm11516
ENSMUSG00000083831	Gm14248
ENSMUSG00000106246	Gm18867
ENSMUSG00000013539	Tango2
ENSMUSG00000105833	Gm4751
ENSMUSG00000111845	Gm7495
ENSMUSG00000091442	Gm17031
ENSMUSG00000102914	Gm35106
ENSMUSG00000082429	Gm13171
ENSMUSG00000017493	Igfbp4
ENSMUSG00000086691	Gm15432
ENSMUSG00000067931	Zfp948
ENSMUSG00000110173	Gm6929
ENSMUSG00000010095	Slc3a2
ENSMUSG00000082495	Gm12570
ENSMUSG00000081584	Gm12716
ENSMUSG00000094886	Gm10784
ENSMUSG00000040616	Tmem51
ENSMUSG00000029462	Vps29
ENSMUSG00000025792	Slc25a10
ENSMUSG00000083356	Gm11708
ENSMUSG00000081404	Gm15694
ENSMUSG00000031765	Mt1
ENSMUSG00000084153	Gm12186
ENSMUSG00000083458	Gm5510
ENSMUSG00000111201	Gm47178
ENSMUSG00000094685	Gm5900
ENSMUSG00000087166	L1td1
ENSMUSG00000081021	Gm11964
ENSMUSG00000106038	Gm4962
ENSMUSG00000021102	Glrx5
ENSMUSG00000083240	Gm13453
ENSMUSG00000082738	Gm15422
ENSMUSG00000049721	Gal3st1
ENSMUSG00000101111	Gm28437
ENSMUSG00000108874	Gm9711
ENSMUSG00000075701	Selenos
ENSMUSG00000015575	Atp6v0e
ENSMUSG00000108615	Gm4973
ENSMUSG00000072949	Acot1
ENSMUSG00000099741	Gm5253
ENSMUSG00000031438	Rnf128
ENSMUSG00000028466	Creb3
ENSMUSG00000092193	Cd9-ps
ENSMUSG00000071035	Gm5499
ENSMUSG00000100551	Gm19503
ENSMUSG00000082715	Gm11633
ENSMUSG00000019437	Tlcd1
ENSMUSG00000025137	Pcyt2
ENSMUSG00000094594	Tpd52-ps
ENSMUSG00000086882	Gm13352
ENSMUSG00000024556	Me2
ENSMUSG00000082189	Gm4784
ENSMUSG00000082341	Gm14143
ENSMUSG00000021728	Emb
ENSMUSG00000103921	Gm5841
ENSMUSG00000031714	Gab1
ENSMUSG00000105949	Gm6510
ENSMUSG00000046402	Rbp1
ENSMUSG00000105143	Gm8069
ENSMUSG00000042766	Trim46
ENSMUSG00000082669	Gm5393
ENSMUSG00000083159	Gm12180
ENSMUSG00000044080	S100a1
ENSMUSG00000031021	Tmem9b
ENSMUSG00000020078	Vps26a
ENSMUSG00000110177	Gm6524
ENSMUSG00000064360	mt-Nd3
ENSMUSG00000044894	Uqcrq
ENSMUSG00000019210	Atp6v1e1
ENSMUSG00000045980	Tmem104
ENSMUSG00000041488	Stx3
ENSMUSG00000080966	Gm6263
ENSMUSG00000082054	Psmb6-ps
ENSMUSG00000013622	Atraid
ENSMUSG00000100018	Gm7776
ENSMUSG00000036391	Sec24a
ENSMUSG00000018567	Gabarap
ENSMUSG00000105706	Gm42855
ENSMUSG00000035878	Hykk
ENSMUSG00000020818	Mfsd11
ENSMUSG00000104864	Gm43655
ENSMUSG00000039886	Tmem120a
ENSMUSG00000015839	Nfe2l2
ENSMUSG00000045302	Preb
ENSMUSG00000111012	Gm7588
ENSMUSG00000004270	Lpcat3
ENSMUSG00000081732	Gm15495
ENSMUSG00000086004	Gm7805
ENSMUSG00000042903	Foxo4
ENSMUSG00000084213	Hspe1-ps5
ENSMUSG00000060260	Pwwp2b
ENSMUSG00000081712	Gm12096
ENSMUSG00000082308	Gm15770
ENSMUSG00000025068	Gsto1
ENSMUSG00000032553	Srprb
ENSMUSG00000064358	mt-Co3
ENSMUSG00000032679	Cd59a
ENSMUSG00000083089	Gm4760
ENSMUSG00000081816	Gm15528
ENSMUSG00000020577	Tspan13
ENSMUSG00000037278	Tmem97
ENSMUSG00000083399	Gm15033
ENSMUSG00000071141	Rpl36a-ps3
ENSMUSG00000030339	Ltbr
ENSMUSG00000037190	Cyb561d2
ENSMUSG00000082930	Gm13462
ENSMUSG00000015837	Sqstm1
ENSMUSG00000035473	Galm
ENSMUSG00000022711	Pmm2
ENSMUSG00000104166	Gm38247
ENSMUSG00000030688	Stard10
ENSMUSG00000018569	Cldn7
ENSMUSG00000106392	Gm5870
ENSMUSG00000024987	Cyp26a1
ENSMUSG00000111446	Gm6581
ENSMUSG00000021194	Chga
ENSMUSG00000083948	Gm7158
ENSMUSG00000073910	Mob3b
ENSMUSG00000022110	Sucla2
ENSMUSG00000092510	Gm18343
ENSMUSG00000102609	Gm18432
ENSMUSG00000081633	Gm8522
ENSMUSG00000025993	Slc40a1
ENSMUSG00000109875	Gm6314
ENSMUSG00000083829	Gm2199
ENSMUSG00000045314	Sowahb
ENSMUSG00000030986	Dhx32
ENSMUSG00000044645	Gm7334
ENSMUSG00000032232	Cgnl1
ENSMUSG00000110450	Gm7943
ENSMUSG00000082487	Gm11628
ENSMUSG00000040560	Wdr7
ENSMUSG00000010607	Pigyl
ENSMUSG00000110759	Gm6607
ENSMUSG00000013160	Atp6v0d1
ENSMUSG00000064341	mt-Nd1
ENSMUSG00000079477	Rab7
ENSMUSG00000025937	Lactb2
ENSMUSG00000015335	Zdhhc12
ENSMUSG00000049231	Gm12497
ENSMUSG00000057982	Zfp809
ENSMUSG00000106917	Gm7832
ENSMUSG00000085172	Gm6542
ENSMUSG00000081413	Uqcrh-ps2
ENSMUSG00000020484	Xbp1
ENSMUSG00000082247	Gm16074
ENSMUSG00000026623	Lpgat1
ENSMUSG00000020232	Hmg20b
ENSMUSG00000083774	Gm7180
ENSMUSG00000107771	Gm8956
ENSMUSG00000107747	Gm5881
ENSMUSG00000049422	Chchd10
ENSMUSG00000036368	Rmdn2
ENSMUSG00000084260	Gm12844
ENSMUSG00000020149	Rab1a
ENSMUSG00000111251	Gm18671
ENSMUSG00000067106	Gm5529
ENSMUSG00000015653	Steap2
ENSMUSG00000000876	Pxmp4
ENSMUSG00000025903	Lypla1
ENSMUSG00000102070	Gm28661
ENSMUSG00000109255	Gm7407
ENSMUSG00000082693	Gm15190
ENSMUSG00000038422	Hdhd3
ENSMUSG00000100831	Gm17847
ENSMUSG00000079316	Rab9
ENSMUSG00000018999	Slc35b4
ENSMUSG00000111686	Rab7-ps1
ENSMUSG00000005949	Ctns
ENSMUSG00000043439	Epop
ENSMUSG00000027358	Bmp2
ENSMUSG00000028943	Espn
ENSMUSG00000022516	Nudt16l1
ENSMUSG00000039395	Mreg
ENSMUSG00000037960	Card19
ENSMUSG00000081888	Spcs2-ps
ENSMUSG00000081157	Gm13552
ENSMUSG00000107968	Gm44419
ENSMUSG00000067161	Gm5560
ENSMUSG00000018442	Derl2
ENSMUSG00000031371	Haus7
ENSMUSG00000026628	Atf3
ENSMUSG00000111759	Gm4800
ENSMUSG00000039450	Dcxr
ENSMUSG00000080747	Gm14016
ENSMUSG00000030872	Gga2
ENSMUSG00000019302	Atp6v0a1
ENSMUSG00000089695	Gm15946
ENSMUSG00000031633	Slc25a4
ENSMUSG00000002233	Rhoc
ENSMUSG00000040722	Scamp5
ENSMUSG00000083820	Ndufs6b
ENSMUSG00000021432	Slc35b3
ENSMUSG00000019158	Tmem160
ENSMUSG00000020326	Ccng1
ENSMUSG00000028048	Gba
ENSMUSG00000091512	Lamtor3
ENSMUSG00000064357	mt-Atp6
ENSMUSG00000037936	Scarb1
ENSMUSG00000110726	Gm18101
ENSMUSG00000016534	Lamp2
ENSMUSG00000036880	Acaa2
ENSMUSG00000032299	Commd4
ENSMUSG00000026469	Xpr1
ENSMUSG00000038936	Sccpdh
ENSMUSG00000029455	Aldh2
ENSMUSG00000022270	Retreg1
ENSMUSG00000005413	Hmox1
ENSMUSG00000049686	Orai1
ENSMUSG00000050565	Tor1aip2
ENSMUSG00000001249	Hpn
ENSMUSG00000064354	mt-Co2
ENSMUSG00000101464	Gm7436
ENSMUSG00000027956	Tmem144
ENSMUSG00000023020	Cox14
ENSMUSG00000032607	Amt
ENSMUSG00000023143	Nagpa
ENSMUSG00000070284	Gmppb
ENSMUSG00000081390	Gm14538
ENSMUSG00000028607	Cpt2
ENSMUSG00000021892	Sh3bp5
ENSMUSG00000069899	Gm12166
ENSMUSG00000003559	As3mt
ENSMUSG00000004748	Mtfp1
ENSMUSG00000030894	Tpp1
ENSMUSG00000057160	Gm16372
ENSMUSG00000082951	Gm13359
ENSMUSG00000084104	Gm13578
ENSMUSG00000020870	Cdc34b
ENSMUSG00000082491	Gm5909
ENSMUSG00000055723	Rras2
ENSMUSG00000083626	Gm4459
ENSMUSG00000107596	Gm18913
ENSMUSG00000037416	Dmxl1
ENSMUSG00000042644	Itpr3
ENSMUSG00000074092	Gm6181
ENSMUSG00000091825	Gm5778
ENSMUSG00000000031	H19
ENSMUSG00000082743	Gm12988
ENSMUSG00000106190	Gm20768
ENSMUSG00000000078	Klf6
ENSMUSG00000026856	Dolpp1
ENSMUSG00000084093	Gm16418
ENSMUSG00000005873	Reep5
ENSMUSG00000083270	Gm13498
ENSMUSG00000101862	Gm8918
ENSMUSG00000098761	Gm18821
ENSMUSG00000028545	Bend5
ENSMUSG00000015013	Trappc2l
ENSMUSG00000087235	Gm4750
ENSMUSG00000064363	mt-Nd4
ENSMUSG00000018796	Acsl1
ENSMUSG00000081302	Gm12020
ENSMUSG00000033055	Ankrd54
ENSMUSG00000091831	Gm4707
ENSMUSG00000103953	Gm29718
ENSMUSG00000008384	Sertad1
ENSMUSG00000006273	Atp6v1b2
ENSMUSG00000103922	Gm6123
ENSMUSG00000020182	Ddc
ENSMUSG00000028063	Lmna
ENSMUSG00000099104	Gm17087
ENSMUSG00000083154	Gm11892
ENSMUSG00000024875	Yif1a
ENSMUSG00000043295	Gm16373
ENSMUSG00000092116	Gm10320
ENSMUSG00000106181	Gm9523
ENSMUSG00000106885	Eif3s6-ps4
ENSMUSG00000027510	Rbm38
ENSMUSG00000049969	Plekhf2
ENSMUSG00000037752	Xkr8
ENSMUSG00000063018	2010204K13Rik
ENSMUSG00000082062	Ftl2-ps
ENSMUSG00000026640	Plxna2
ENSMUSG00000049460	Gm8396
ENSMUSG00000037010	Apln
ENSMUSG00000032575	Manf
ENSMUSG00000044751	Atp5pb-ps
ENSMUSG00000100204	Gm4849
ENSMUSG00000100701	Gm19587
ENSMUSG00000092325	Gm18284
ENSMUSG00000022451	Twf1
ENSMUSG00000083890	Gm15703
ENSMUSG00000003528	Slc25a1
ENSMUSG00000026107	Nabp1
ENSMUSG00000081093	Gm12565
ENSMUSG00000052981	Ube2ql1
ENSMUSG00000105787	Gm8099
ENSMUSG00000021241	Isca2
ENSMUSG00000082530	Gm12168
ENSMUSG00000058135	Gstm1
ENSMUSG00000004843	Chmp2b
ENSMUSG00000026600	Soat1
ENSMUSG00000083107	Gm5303
ENSMUSG00000083019	Gm6222
ENSMUSG00000105124	Gm5297
ENSMUSG00000081729	Hspa9-ps1
ENSMUSG00000033416	Gucd1
ENSMUSG00000062382	Ftl1-ps1
ENSMUSG00000081418	Gm14830
ENSMUSG00000083649	Rasl2-9
